# Combating pancreatic cancer with ovarian cancer cells

**DOI:** 10.1101/2022.09.01.506158

**Authors:** Xiao Lin, Chunmei Cui, Qinghua Cui

**Affiliations:** Department of Biomedical Informatics, School of Basic Medical Sciences, Peking University, 38 Xueyuan Rd, Beijing, 100191, China

**Author notes:** To whom the correspondence should be addressed: Dr. Qinghua Cui, Ms. Xiao Lin, Dr. Chunmei Cui. Equal contribution (Xiao Lin, Chunmei Cui).

**Keywords:** Pancreatic cancer, cancer therapy, ovarian cancer

## Abstract

With overall five-year survival rate less than 10%, pancreatic cancer (PC) represents the most lethal one in all human cancers. Given that the incidence of PC is still increasing and current cancer treatment strategies are often inefficacious, its therapy is still a huge challenge. Here, we first revealed ovarian serous carcinoma is mostly anti-correlated with pancreatic cancer in gene expression signatures. Based on this observation, we proposed that ovarian cancer cells could defense PC. To confirm this strategy, we first showed that ovarian cancer cell SKOV3 can significantly inhibit the proliferation of pancreatic cancer cell SW1990 when they were co-cultured. We further validated this strategy by an animal model of pancreatic cancer xenografts. The result showed that the injection of SKOV3 significantly inhibits pancreatic cancer xenografts. Moreover, we found that SKOV3 with transgenic African elephant *TP53* gene further enhances the therapeutic effect. RNA-sequencing analysis revealed that the ovarian cancer cell treatment strikingly induced changes of genes being involved in pancreas function and phenotype (e.g. enhancing pancreas function, pancreas regeneration, and cell adhesion) but not immune and inflammation related functions, suggesting that the proposed strategy is different from immunotherapy and could be a novel strategy for cancer treatment.
