## Supplementary material for "Combating pancreatic cancer with ovarian cancer cells": Supplementary File S1.xlsx

### Sheet: Sheet1
tumor volume	One way ANOVA
data 1
day1	P-value
Gemcitabine vs. NSCT	0.886
SKOV3 HD vs. NSCT	0.755
SKOV3 LD vs. NSCT	0.591
day4
Gemcitabine vs. NSCT	0.00108
SKOV3 HD vs. NSCT	0.00068
SKOV3 LD vs. NSCT	0.0012
day7
Gemcitabine vs. NSCT	0.00028
SKOV3 HD vs. NSCT	0.00276
SKOV3 LD vs. NSCT	0.00747
day11
Gemcitabine vs. NSCT	0.00221
SKOV3 HD vs. NSCT	0.00978
SKOV3 LD vs. NSCT	0.02112
data 2
day1
CT
Gemcitabine vs. NSCT	0.988724
SKOV3GFP HD vs. NSCT	0.799225
SKOV3GFP LD vs. NSCT	0.581037
SKOV3GFP+TP53 HD vs. NSCT	0.192442
SKOV3GFP+TP53 LD vs. NSCT	0.321056
day3
Gemcitabine vs. NSCT	0.0489435
SKOV3GFP HD vs. NSCT	0.00633237
SKOV3GFP LD vs. NSCT	0.0124801
SKOV3GFP+TP53 HD vs. NSCT	0.0147437
SKOV3GFP+TP53 LD vs. NSCT	0.00670138
day5
Gemcitabine vs. NSCT	6.83946e-06
SKOV3GFP HD vs. NSCT	0.000231534
SKOV3GFP LD vs. NSCT	0.00037195
SKOV3GFP+TP53 HD vs. NSCT	4.35306e-05
SKOV3GFP+TP53 LD vs. NSCT	5.84199e-06
day8
Gemcitabine vs. NSCT	1.46568e-08
SKOV3GFP HD vs. NSCT	6.18822e-07
SKOV3GFP LD vs. NSCT	5.66389e-07
SKOV3GFP+TP53 HD vs. NSCT	1.45506e-06
SKOV3GFP+TP53 LD vs. NSCT	2.7811e-07
day10
CT
Gemcitabine vs. NSCT	8.74263e-07
SKOV3GFP HD vs. NSCT	1.27015e-05
SKOV3GFP LD vs. NSCT	1.78679e-05
SKOV3GFP+TP53 HD vs. NSCT	0.000558597
SKOV3GFP+TP53 LD vs. NSCT	5.69741e-05
day12
Gemcitabine vs. NSCT	4.19059e-05
SKOV3GFP HD vs. NSCT	0.000235004
SKOV3GFP LD vs. NSCT	0.000118407
SKOV3GFP+TP53 HD vs. NSCT	0.00741653
SKOV3GFP+TP53 LD vs. NSCT	0.000211811
day14
Gemcitabine vs. NSCT	9.08113e-05
SKOV3GFP HD vs. NSCT	0.00042165
SKOV3GFP LD vs. NSCT	0.00101226
SKOV3GFP+TP53 HD vs. NSCT	0.00527982
SKOV3GFP+TP53 LD vs. NSCT	0.000241841
day16
Gemcitabine vs. NSCT	8.50007e-05
SKOV3GFP HD vs. NSCT	0.000202034
SKOV3GFP LD vs. NSCT	0.000347859
SKOV3GFP+TP53 HD vs. NSCT	0.0016452
SKOV3GFP+TP53 LD vs. NSCT	0.000394975
day18
Gemcitabine vs. NSCT	1.6828e-05
SKOV3GFP HD vs. NSCT	2.22563e-05
SKOV3GFP LD vs. NSCT	0.00267032
SKOV3GFP+TP53 HD vs. NSCT	0.000443753
SKOV3GFP+TP53 LD vs. NSCT	0.000133607
