## Supplementary material for "Combating pancreatic cancer with ovarian cancer cells": Supplementary File S2.txt

Category	Term	FDR
ClinVar	hereditary pancreatitis	3.17E-14
DisGeNET	Autosomal Dominant Hereditary Pancreatitis	3.49E-13
DisGeNET	Abnormal enzyme/coenzyme activity	3.23E-11
DisGeNET	Pancreatitis, Alcoholic	3.14E-09
DisGeNET	Elevated C-reactive protein	6.46E-09
DisGeNET	Elevated C-reactive protein level	6.46E-09
DisGeNET	Leukocytosis	5.02E-08
DisGeNET	Collagenopathy, type 2 alpha 1	3.38E-06
DisGeNET	Pancreatic disorders (not diabetes)	7.89E-06
DisGeNET	Pancreatitis, Chronic	5.65E-05
DisGeNET	Hereditary pancreatitis	9.56E-05
DisGeNET	Gastrointestinal pain	1.01E-04
DisGeNET	Bacterial sepsis of newborn	2.07E-04
DisGeNET	Pancreatic Insufficiency	3.02E-04
DisGeNET	Abdominal discomfort	3.02E-04
DisGeNET	Sepsis of the newborn	3.51E-04
DisGeNET	Exocrine pancreatic insufficiency	5.38E-04
DisGeNET	Abdominal Pain	1.07E-03
DisGeNET	Malignant tumor of eye	1.71E-03
DisGeNET	Pancreatic Pseudocyst	5.63E-03
DisGeNET	Bronchopulmonary Dysplasia	7.47E-03
DisGeNET	Hypoproteinemia	7.77E-03
DisGeNET	Idiopathic chronic pancreatitis	7.77E-03
DisGeNET	Intrahepatic Cholangiocarcinoma	7.77E-03
DisGeNET	Axenfeld-Rieger syndrome	8.49E-03
DisGeNET	Abnormal thrombosis	1.17E-02
DisGeNET	Carcinoma, Signet Ring Cell	1.22E-02
DisGeNET	TROPICAL CALCIFIC PANCREATITIS	1.33E-02
DisGeNET	Pancreatic Ductal Adenocarcinoma	1.54E-02
DisGeNET	Ki-1+ Anaplastic Large Cell Lymphoma	1.89E-02
DisGeNET	Colorectal Neoplasms	2.10E-02
DisGeNET	Acute recurrent pancreatitis	2.10E-02
DisGeNET	Autoimmune pancreatitis	2.34E-02
DisGeNET	Perisylvian syndrome	2.78E-02
DisGeNET	Age related macular degeneration	3.11E-02
DisGeNET	Pediatric Crohn's disease	4.13E-02
GWAS Catalog 2019	Pancreatitis	7.41E-19
GWAS Catalog 2019	Blood protein levels	1.01E-04
GWAS Catalog 2019	Methadone dose in opioid dependence	4.33E-02
GWAS Catalog 2019	Cancer	4.54E-02
Human_Phenotype_Ontology	Hypoproteinemia (HP:0003075)	3.57E-04
Human_Phenotype_Ontology	Pancreatitis (HP:0001733)	5.65E-04
Human_Phenotype_Ontology	Steatorrhea (HP:0002570)	1.79E-02
Human_Phenotype_Ontology	Exocrine pancreatic insufficiency (HP:0001738)	1.86E-02
Human_Phenotype_Ontology	Abnormality of the pleura (HP:0002103)	2.21E-02
Human_Phenotype_Ontology	Anal atresia (HP:0002023)	2.54E-02
Human_Phenotype_Ontology	Fat malabsorption (HP:0002630)	2.89E-02
Jensen_DISEASES	Pancreatic steatorrhea	1.14E-04
Jensen_DISEASES	Steatorrhea	4.38E-04
Jensen_DISEASES	Shipyard eye	1.39E-03
Jensen_DISEASES	Pancreatitis	1.39E-03
Jensen_DISEASES	Pneumothorax	3.10E-02
Rare_Diseases	Hereditary pancreatitis	3.69E-05
Rare_Diseases	Pancreatitis pediatric	8.43E-04
Rare_Diseases	Pediatric ulcerative colitis	3.42E-03
