## Supplementary material for "Combating pancreatic cancer with ovarian cancer cells": Supplementary File S3.txt

Term	FDR
PRKCG human kinase ARCHS4 coexpression	2.02E-06
MAST1 human kinase ARCHS4 coexpression	9.95E-06
CAMKV human kinase ARCHS4 coexpression	9.95E-06
STK32B human kinase ARCHS4 coexpression	1.22E-05
LMTK3 human kinase ARCHS4 coexpression	1.53E-05
TTBK1 human kinase ARCHS4 coexpression	1.53E-05
CAMK1G human kinase ARCHS4 coexpression	1.53E-05
CAMK2B human kinase ARCHS4 coexpression	3.17E-05
CAMK1D human kinase ARCHS4 coexpression	3.17E-05
MAPK15 human kinase ARCHS4 coexpression	3.17E-05
ANKK1 human kinase ARCHS4 coexpression	3.17E-05
NEK10 human kinase ARCHS4 coexpression	3.17E-05
ALPK2 human kinase ARCHS4 coexpression	7.80E-05
BRSK2 human kinase ARCHS4 coexpression	7.80E-05
MAPK4 human kinase ARCHS4 coexpression	7.80E-05
MAP3K9 human kinase ARCHS4 coexpression	7.80E-05
MYLK human kinase ARCHS4 coexpression	1.68E-04
DDR2 human kinase ARCHS4 coexpression	1.68E-04
CAMK2G human kinase ARCHS4 coexpression	1.68E-04
PRKCZ human kinase ARCHS4 coexpression	1.68E-04
PAK1 human kinase ARCHS4 coexpression	1.68E-04
SBK1 human kinase ARCHS4 coexpression	1.68E-04
MAP3K19 human kinase ARCHS4 coexpression	1.68E-04
NEK11 human kinase ARCHS4 coexpression	1.68E-04
NEK7 human kinase ARCHS4 coexpression	3.89E-04
WNK2 human kinase ARCHS4 coexpression	3.89E-04
ERN2 human kinase ARCHS4 coexpression	3.89E-04
BRSK1 human kinase ARCHS4 coexpression	3.89E-04
PNCK human kinase ARCHS4 coexpression	3.89E-04
DCLK2 human kinase ARCHS4 coexpression	3.89E-04
PAK6 human kinase ARCHS4 coexpression	3.89E-04
PLK5 human kinase ARCHS4 coexpression	8.40E-04
PDGFRB human kinase ARCHS4 coexpression	8.69E-04
PDGFRA human kinase ARCHS4 coexpression	8.69E-04
FLT1 human kinase ARCHS4 coexpression	8.69E-04
CAMK2A human kinase ARCHS4 coexpression	8.69E-04
PRKCE human kinase ARCHS4 coexpression	8.69E-04
CDK15 human kinase ARCHS4 coexpression	8.69E-04
TYRO3 human kinase ARCHS4 coexpression	8.69E-04
CAMK4 human kinase ARCHS4 coexpression	8.69E-04
KALRN human kinase ARCHS4 coexpression	8.69E-04
MAPK11 human kinase ARCHS4 coexpression	1.72E-03
TEK human kinase ARCHS4 coexpression	2.05E-03
MAP3K10 human kinase ARCHS4 coexpression	2.05E-03
CAMKK1 human kinase ARCHS4 coexpression	2.05E-03
PAK5 human kinase ARCHS4 coexpression	2.05E-03
MAK human kinase ARCHS4 coexpression	2.05E-03
EPHA6 human kinase ARCHS4 coexpression	2.05E-03
MOK human kinase ARCHS4 coexpression	2.05E-03
GRK7 human kinase ARCHS4 coexpression	2.70E-03
ACVR1 human kinase ARCHS4 coexpression	4.55E-03
BLK human kinase ARCHS4 coexpression	4.56E-03
CAMKK2 human kinase ARCHS4 coexpression	4.56E-03
EPHB6 human kinase ARCHS4 coexpression	4.56E-03
MAP3K12 human kinase ARCHS4 coexpression	4.56E-03
DCLK1 human kinase ARCHS4 coexpression	4.56E-03
MAPK10 human kinase ARCHS4 coexpression	4.56E-03
NRBP2 human kinase ARCHS4 coexpression	8.40E-03
AATK human kinase ARCHS4 coexpression	8.61E-03
MAP4K1 human kinase ARCHS4 coexpression	1.02E-02
BMX human kinase ARCHS4 coexpression	1.03E-02
MAP2K4 human kinase ARCHS4 coexpression	1.04E-02
NLK human kinase ARCHS4 coexpression	1.04E-02
ALK human kinase ARCHS4 coexpression	1.82E-02
FLT4 human kinase ARCHS4 coexpression	2.11E-02
FGFR3 human kinase ARCHS4 coexpression	2.11E-02
ACVRL1 human kinase ARCHS4 coexpression	2.11E-02
PDK4 human kinase ARCHS4 coexpression	2.11E-02
FGFR2 human kinase ARCHS4 coexpression	2.11E-02
BTK human kinase ARCHS4 coexpression	2.11E-02
HIPK2 human kinase ARCHS4 coexpression	2.11E-02
NRK human kinase ARCHS4 coexpression	2.11E-02
CDK14 human kinase ARCHS4 coexpression	2.12E-02
RPS6KL1 human kinase ARCHS4 coexpression	2.13E-02
CDK18 human kinase ARCHS4 coexpression	3.69E-02
RPS6KA2 human kinase ARCHS4 coexpression	4.20E-02
MAP4K2 human kinase ARCHS4 coexpression	4.26E-02
TIE1 human kinase ARCHS4 coexpression	4.31E-02
TNNI3K human kinase ARCHS4 coexpression	4.39E-02
PRKACB human kinase ARCHS4 coexpression	4.39E-02
NTRK3 human kinase ARCHS4 coexpression	4.39E-02
