## Supplementary material for "Combating pancreatic cancer with ovarian cancer cells": Supplementary File S4.txt

Term	FDR
NR5A2 human tf ARCHS4 coexpression	4.48E-09
ZSCAN18 human tf ARCHS4 coexpression	1.48E-07
CSDC2 human tf ARCHS4 coexpression	1.48E-07
DPF1 human tf ARCHS4 coexpression	1.48E-07
MYT1 human tf ARCHS4 coexpression	5.03E-07
NR1D1 human tf ARCHS4 coexpression	5.99E-07
MEOX2 human tf ARCHS4 coexpression	5.23E-06
FOXC2 human tf ARCHS4 coexpression	1.21E-05
THRA human tf ARCHS4 coexpression	1.21E-05
MEIS3 human tf ARCHS4 coexpression	1.21E-05
ZIC1 human tf ARCHS4 coexpression	1.21E-05
FOXJ1 human tf ARCHS4 coexpression	1.21E-05
DZIP1L human tf ARCHS4 coexpression	1.21E-05
RFX2 human tf ARCHS4 coexpression	3.77E-05
ZNF474 human tf ARCHS4 coexpression	3.77E-05
PTF1A human tf ARCHS4 coexpression	6.98E-05
OSR1 human tf ARCHS4 coexpression	8.50E-05
PRRX1 human tf ARCHS4 coexpression	8.50E-05
BARHL1 human tf ARCHS4 coexpression	8.50E-05
DEAF1 human tf ARCHS4 coexpression	8.50E-05
RGS11 human tf ARCHS4 coexpression	8.50E-05
ARNT2 human tf ARCHS4 coexpression	8.50E-05
SCRT1 human tf ARCHS4 coexpression	8.50E-05
HEYL human tf ARCHS4 coexpression	9.73E-05
RBPJL human tf ARCHS4 coexpression	1.28E-04
LARP6 human tf ARCHS4 coexpression	2.16E-04
TBX5 human tf ARCHS4 coexpression	2.16E-04
TBX20 human tf ARCHS4 coexpression	2.16E-04
PAX9 human tf ARCHS4 coexpression	2.16E-04
RAPGEF4 human tf ARCHS4 coexpression	2.16E-04
BARHL2 human tf ARCHS4 coexpression	5.08E-04
NFATC4 human tf ARCHS4 coexpression	5.61E-04
NR2F2 human tf ARCHS4 coexpression	5.61E-04
TWIST1 human tf ARCHS4 coexpression	5.61E-04
TRIM3 human tf ARCHS4 coexpression	5.61E-04
SLC22A4 human tf ARCHS4 coexpression	5.77E-04
ZNF440 human tf ARCHS4 coexpression	5.78E-04
GLIS1 human tf ARCHS4 coexpression	1.28E-03
PRRX2 human tf ARCHS4 coexpression	1.28E-03
SNAI2 human tf ARCHS4 coexpression	1.28E-03
OSR2 human tf ARCHS4 coexpression	1.28E-03
SIX2 human tf ARCHS4 coexpression	1.28E-03
ZNF536 human tf ARCHS4 coexpression	1.28E-03
ZNF488 human tf ARCHS4 coexpression	1.28E-03
NR2F1 human tf ARCHS4 coexpression	1.28E-03
ZIC4 human tf ARCHS4 coexpression	1.28E-03
TUB human tf ARCHS4 coexpression	1.28E-03
POU6F1 human tf ARCHS4 coexpression	1.28E-03
ZNF365 human tf ARCHS4 coexpression	1.28E-03
EMX1 human tf ARCHS4 coexpression	1.28E-03
TSHZ3 human tf ARCHS4 coexpression	2.95E-03
ATOH8 human tf ARCHS4 coexpression	2.95E-03
FBN1 human tf ARCHS4 coexpression	2.95E-03
MKX human tf ARCHS4 coexpression	2.95E-03
SOX8 human tf ARCHS4 coexpression	2.95E-03
SSH1 human tf ARCHS4 coexpression	2.95E-03
PAX5 human tf ARCHS4 coexpression	2.95E-03
OLIG1 human tf ARCHS4 coexpression	2.95E-03
CAMTA1 human tf ARCHS4 coexpression	2.95E-03
SOHLH1 human tf ARCHS4 coexpression	2.95E-03
EBF3 human tf ARCHS4 coexpression	2.95E-03
TP73 human tf ARCHS4 coexpression	2.95E-03
CUX2 human tf ARCHS4 coexpression	2.95E-03
ZNF473 human tf ARCHS4 coexpression	2.95E-03
TEF human tf ARCHS4 coexpression	6.00E-03
NKX6-2 human tf ARCHS4 coexpression	6.00E-03
FOXF1 human tf ARCHS4 coexpression	6.64E-03
MLXIPL human tf ARCHS4 coexpression	6.64E-03
MEOX1 human tf ARCHS4 coexpression	6.64E-03
TBX18 human tf ARCHS4 coexpression	6.64E-03
BCL6B human tf ARCHS4 coexpression	6.64E-03
OLIG2 human tf ARCHS4 coexpression	6.64E-03
FBXO41 human tf ARCHS4 coexpression	6.64E-03
ZBTB7C human tf ARCHS4 coexpression	6.64E-03
DACH1 human tf ARCHS4 coexpression	6.64E-03
RGS7 human tf ARCHS4 coexpression	6.64E-03
TFAP2B human tf ARCHS4 coexpression	6.64E-03
POU3F3 human tf ARCHS4 coexpression	6.64E-03
NR0B2 human tf ARCHS4 coexpression	7.52E-03
NR1H4 human tf ARCHS4 coexpression	1.33E-02
ELF3 human tf ARCHS4 coexpression	1.48E-02
HAND2 human tf ARCHS4 coexpression	1.48E-02
TCF21 human tf ARCHS4 coexpression	1.48E-02
TERF2IP human tf ARCHS4 coexpression	1.48E-02
ZNF423 human tf ARCHS4 coexpression	1.48E-02
PLXNA2 human tf ARCHS4 coexpression	1.48E-02
IRX6 human tf ARCHS4 coexpression	1.48E-02
NEUROG1 human tf ARCHS4 coexpression	1.48E-02
POU4F2 human tf ARCHS4 coexpression	1.48E-02
PRDM6 human tf ARCHS4 coexpression	1.48E-02
SHOX2 human tf ARCHS4 coexpression	1.48E-02
RORB human tf ARCHS4 coexpression	1.48E-02
RBM20 human tf ARCHS4 coexpression	1.48E-02
CREB3L1 human tf ARCHS4 coexpression	3.11E-02
FOXL1 human tf ARCHS4 coexpression	3.11E-02
PCSK6 human tf ARCHS4 coexpression	3.11E-02
TEAD1 human tf ARCHS4 coexpression	3.11E-02
SOX18 human tf ARCHS4 coexpression	3.11E-02
HIC1 human tf ARCHS4 coexpression	3.11E-02
ZBTB32 human tf ARCHS4 coexpression	3.11E-02
POU2F2 human tf ARCHS4 coexpression	3.11E-02
NRK human tf ARCHS4 coexpression	3.11E-02
INSM1 human tf ARCHS4 coexpression	3.11E-02
SIX1 human tf ARCHS4 coexpression	3.11E-02
TP63 human tf ARCHS4 coexpression	3.11E-02
ETV1 human tf ARCHS4 coexpression	3.11E-02
TBR1 human tf ARCHS4 coexpression	3.11E-02
ZNF248 human tf ARCHS4 coexpression	3.11E-02
ZFHX2 human tf ARCHS4 coexpression	3.11E-02
ZFAT human tf ARCHS4 coexpression	3.13E-02
