## Supplementary material for "Combating pancreatic cancer with ovarian cancer cells": Supplementary File S6.xlsx

### Sheet: Sheet1
category	Term	FDR	Evidence for cancer treatment
Drug_Perturbations_from_GEO	alitretinoin homo sapiens gpl6480 gse43090 chdir up	2.68e-25	Yes
Drug_Perturbations_from_GEO	pyrazinamide mus musculus gpl6246 gse48027 chdir down	9.83e-25	Yes
Drug_Perturbations_from_GEO	arsenic trioxide homo sapiens gpl201 gse48441 chdir up	1.33e-18	Yes
Drug_Perturbations_from_GEO	dexamethasone homo sapiens gpl6244 gse20963 chdir up	6.21e-17	Yes
Drug_Perturbations_from_GEO	dexamethasone homo sapiens gpl4133 gse42619 chdir up	1.77e-14	Yes
Drug_Perturbations_from_GEO	estradiol homo sapiens gpl14550 gse35034 chdir up	8.06e-14	Yes
Drug_Perturbations_from_GEO	imatinib homo sapiens gpl96 gds3044 chdir up	1.04e-12	Yes
Drug_Perturbations_from_GEO	celecoxib homo sapiens gpl8300 gds3384 chdir up	1.37e-11	Yes
Drug_Perturbations_from_GEO	celecoxib homo sapiens gpl8300 gse11237 chdir down	1.01e-10	Yes
Drug_Perturbations_from_GEO	estradiol homo sapiens gpl570 gds3283 chdir up	3.66e-09	Yes
Drug_Perturbations_from_GEO	rosiglitazone mus musculus gpl7202 gse19896 chdir up	3.22e-08	Yes
Drug_Perturbations_from_GEO	pyrazinamide mus musculus gpl6246 gse48027 chdir up	5.77e-08	Yes
Drug_Perturbations_from_GEO	bleomycin mus musculus gpl1261 gse25640 chdir up	1.77e-07	Yes
Drug_Perturbations_from_GEO	dexamethasone homo sapiens gpl570 gse37474 chdir up	1.77e-07	Yes
Drug_Perturbations_from_GEO	hydrocortisone homo sapiens keloid scar gds3071 chdir up	1.93e-07	Yes
Drug_Perturbations_from_GEO	hydrocortisone homo sapiens gpl570 normal scar gds3071 chdir up	1.21e-06	Yes
Drug_Perturbations_from_GEO	morphine mus musculus gpl6246 gse17731 chdir up	1.45e-06	Yes
Drug_Perturbations_from_GEO	imatinib homo sapiens gpl201 gds838 chdir up	6.08e-06	Yes
Drug_Perturbations_from_GEO	dexamethasone rattus norvegicus gpl1355 gse29912 chdir up	8.4e-06	Yes
Drug_Perturbations_from_GEO	calcitriol homo sapiens gpl570 gse35925 chdir up	1.06e-05	Yes
Drug_Perturbations_from_GEO	cisplatin homo sapiens gpl6480 gse33482 chdir down	1.06e-05	Yes
Drug_Perturbations_from_GEO	dactinomycin homo sapiens gpl7172 gse12459 chdir up	1.06e-05	Yes
Drug_Perturbations_from_GEO	doxorubicin homo sapiens gpl570 gse46493 chdir up	1.1e-05	Yes
Drug_Perturbations_from_GEO	mycophenolate mofetil homo sapiens gpl6255 gse13922 chdir up	1.76e-05	Yes
Drug_Perturbations_from_GEO	estradiol mus musculus gpl4134 gse23072 chdir up	3.53e-05	Yes
Drug_Perturbations_from_GEO	estradiol homo sapiens gpl14550 gse35034 chdir down	5.26e-05	Yes
Drug_Perturbations_from_GEO	paclitaxel homo sapiens gpl570 gse39042 chdir up	5.26e-05	Yes
Drug_Perturbations_from_GEO	plicamycin homo sapiens gpl570 gse25127 chdir up	5.26e-05	Yes
Drug_Perturbations_from_GEO	hydrocortisone homo sapiens gpl201 gse21909 chdir up	6.55e-05	Yes
Drug_Perturbations_from_GEO	paclitaxel homo sapiens gpl570 gse19136 chdir up	6.66e-05	Yes
Drug_Perturbations_from_GEO	valproic acid homo sapiens gpl6883 gse26940 chdir up	8.87e-05	Yes
Drug_Perturbations_from_GEO	letrozole homo sapiens gds3116 chdir up	9.47e-05	Yes
Drug_Perturbations_from_GEO	letrozole homo sapiens gpl96 gds3116 chdir up	9.47e-05	Yes
Drug_Perturbations_from_GEO	rosiglitazone mus musculus gpl1261 control gds4036 chdir down	0.000192	Yes
Drug_Perturbations_from_GEO	prednisolone homo sapiens gpl570 gse32962 chdir down	0.000214	Yes
Drug_Perturbations_from_GEO	celecoxib homo sapiens gpl8300 gds3384 chdir down	0.000241	Yes
Drug_Perturbations_from_GEO	dexamethasone homo sapiens gpl570 gse37474 chdir down	0.00026	Yes
Drug_Perturbations_from_GEO	rosiglitazone rattus norvegicus gpl341 adipose tissue gds3850 chdir down	0.00026	Yes
Drug_Perturbations_from_GEO	lubiprostone mus musculus gpl1261 gds4251 chdir down	0.000262	No
Drug_Perturbations_from_GEO	ethanol homo sapiens gpl96 gds2767 chdir down	0.000372	Yes
Drug_Perturbations_from_GEO	vitamin c homo sapiens gpl570 gse11919 chdir up	0.000392	Yes
Drug_Perturbations_from_GEO	cetuximab homo sapiens gpl570 gse21483 chdir up	0.00046	Yes
Drug_Perturbations_from_GEO	trastuzumab homo sapiens gpl570 gse15043 chdir up	0.00054	Yes
Drug_Perturbations_from_GEO	valproic acid homo sapiens gpl6244 gse23909 chdir down	0.000552	Yes
Drug_Perturbations_from_GEO	methylphenidate mus musculus gpl11180 gse33619 chdir up	0.000933	No
Drug_Perturbations_from_GEO	doxorubicin mus musculus gpl8321 gse17115 chdir down	0.00105	Yes
Drug_Perturbations_from_GEO	vitamin c mus musculus gpl6246 gse19378 chdir down	0.00106	Yes
Drug_Perturbations_from_GEO	prednisolone homo sapiens gpl570 gse32962 chdir up	0.00112	Yes
Drug_Perturbations_from_GEO	valproic acid homo sapiens gpl96 gds1050 chdir up	0.00112	Yes
Drug_Perturbations_from_GEO	tamoxifen mus musculus gpl6246 gse19344 chdir down	0.00153	Yes
Drug_Perturbations_from_GEO	methylphenidate mus musculus gpl11180 gse33619 chdir down	0.00158	No
Drug_Perturbations_from_GEO	valproic acid mus musculus gpl6885 gse35291 chdir up	0.0019	Yes
Drug_Perturbations_from_GEO	enzalutamide homo sapiens gpl570 gse44905 chdir up	0.00199	Yes
Drug_Perturbations_from_GEO	estradiol mus musculus gpl339 gse16854 chdir down	0.00233	Yes
Drug_Perturbations_from_GEO	dexamethasone homo sapiens gpl570 gse33135 chdir up	0.00236	Yes
Drug_Perturbations_from_GEO	celecoxib homo sapiens gpl8300 gse11237 chdir up	0.00255	Yes
Drug_Perturbations_from_GEO	cisplatin mus musculus gpl339 gse6206 chdir up	0.00278	Yes
Drug_Perturbations_from_GEO	rosiglitazone rattus norvegicus gpl1355 gds3396 chdir down	0.00328	Yes
Drug_Perturbations_from_GEO	vincristine rattus norvegicus gpl1355 gse19290 chdir up	0.00328	Yes
Drug_Perturbations_from_GEO	calcitriol homo sapiens gpl570 gse35925 chdir down	0.00347	Yes
Drug_Perturbations_from_GEO	vincristine homo sapiens gpl570 gse7556 chdir up	0.0038	Yes
Drug_Perturbations_from_GEO	progesterone homo sapiens gpl570 gse29435 chdir up	0.00436	Yes
Drug_Perturbations_from_GEO	progesterone homo sapiens gpl570 gse29437 chdir up	0.00436	Yes
Drug_Perturbations_from_GEO	troglitazone rattus norvegicus gpl341 adipose tissue gds3850 chdir up	0.00453	Yes
Drug_Perturbations_from_GEO	cisplatin mus musculus gpl339 gds3099 chdir up	0.0047	Yes
Drug_Perturbations_from_GEO	dexamethasone homo sapiens gpl6480 gds3946 chdir up	0.00546	Yes
Drug_Perturbations_from_GEO	rosiglitazone mus musculus gpl1261 gse11343 chdir up	0.00639	Yes
Drug_Perturbations_from_GEO	tocilizumab homo sapiens gpl6244 gse25160 chdir down	0.00639	Yes
Drug_Perturbations_from_GEO	vorinostat homo sapiens gpl6947 gse41504 chdir up	0.00682	Yes
Drug_Perturbations_from_GEO	isotretinoin homo sapiens gpl571 gse10433 chdir up	0.00685	Yes
Drug_Perturbations_from_GEO	morphine mus musculus gpl6105 gds3703 chdir down	0.00685	Yes
Drug_Perturbations_from_GEO	isotretinoin homo sapiens gpl571 gds3218 chdir up	0.00726	Yes
Drug_Perturbations_from_GEO	estradiol mus musculus gpl4134 gse23241 chdir up	0.00794	Yes
Drug_Perturbations_from_GEO	sirolimus homo sapiens gpl2895 gse16944 chdir up	0.00853	Yes
Drug_Perturbations_from_GEO	tamoxifen homo sapiens gpl3921 gse33366 chdir down	0.00866	Yes
Drug_Perturbations_from_GEO	cisplatin homo sapiens gpl6480 gse33482 chdir up	0.00873	Yes
Drug_Perturbations_from_GEO	isotretinoin homo sapiens gpl8300 gds3215 chdir up	0.00923	Yes
Drug_Perturbations_from_GEO	rosiglitazone homo sapiens gpl96 gds2705 chdir down	0.00972	Yes
Drug_Perturbations_from_GEO	letrozole homo sapiens gpl3921 gse33366 chdir down	0.00975	Yes
Drug_Perturbations_from_GEO	carboplatin homo sapiens gpl570 gse13525 chdir down	0.0112	Yes
Drug_Perturbations_from_GEO	bleomycin mus musculus gpl339 gds1492 chdir up	0.0133	Yes
Drug_Perturbations_from_GEO	dexamethasone rattus norvegicus gpl1355 gds3746 chdir down	0.0137	Yes
Drug_Perturbations_from_GEO	irinotecan rattus norvegicus gpl1355 gds3466 chdir up	0.0144	Yes
Drug_Perturbations_from_GEO	tamoxifen homo sapiens gpl6480 gse12665 chdir up	0.0156	Yes
Drug_Perturbations_from_GEO	deferoxamine homo sapiens gpl13497 gse30774 chdir up	0.0166	enhance cancer migration
Drug_Perturbations_from_GEO	vitamin c mus musculus gpl6246 gse19377 chdir down	0.0175	Yes
Drug_Perturbations_from_GEO	doxycycline mus musculus gpl2872 gse33875 chdir up	0.0212	Yes
Drug_Perturbations_from_GEO	enzalutamide homo sapiens gpl570 gse44905 chdir down	0.0226	Yes
Drug_Perturbations_from_GEO	mycophenolate mofetil homo sapiens gpl6255 gse13922 chdir down	0.0238	Yes
Drug_Perturbations_from_GEO	nicotine myzus persicae gpl9470 gse18658 chdir up	0.0238	increase cancer risk
Drug_Perturbations_from_GEO	tocilizumab homo sapiens gpl6244 gse25160 chdir up	0.0278	Yes
Drug_Perturbations_from_GEO	decitabine homo sapiens gpl96 gse19610 chdir down	0.0301	Yes
Drug_Perturbations_from_GEO	estradiol rattus norvegicus gpl85 gds2311 chdir up	0.0312	Yes
Drug_Perturbations_from_GEO	certolizumab pegol homo sapiens gpl570 gse33585 chdir down	0.0316	Yes
Drug_Perturbations_from_GEO	estradiol bos taurus gpl2112 gse45857 chdir up	0.0324	Yes
Drug_Perturbations_from_GEO	dexamethasone mus musculus gpl339 gds2314 chdir down	0.0334	Yes
Drug_Perturbations_from_GEO	docetaxel homo sapiens gpl570 gse33455 chdir up	0.0354	Yes
Drug_Perturbations_from_GEO	trovafloxacin homo sapiens gpl96 gse9166 chdir up	0.0356	Yes
Drug_Perturbations_from_GEO	etoposide mus musculus gpl6887 gse33626 chdir up	0.0359	Yes
Drug_Perturbations_from_GEO	heparin homo sapiens gpl570 gse12710 chdir down	0.0359	not clear
Drug_Perturbations_from_GEO	imatinib homo sapiens gpl96 gds3048 chdir up	0.0359	Yes
Drug_Perturbations_from_GEO	cyclophosphamide mus musculus gpl13209 gds4004 chdir up	0.036	Yes
Drug_Perturbations_from_GEO	acetaminophen homo sapiens gpl6244 gse27420 chdir down	0.0362	Yes
Drug_Perturbations_from_GEO	colchicine homo sapiens gpl3386 gds1753 chdir up	0.0404	Yes
Drug_Perturbations_from_GEO	ethanol rattus norvegicus gpl341 gse3311 chdir up	0.0431	Yes
Drug_Perturbations_from_GEO	pioglitazone rattus norvegicus gpl341 liver gds3850 chdir up	0.0441	Yes
DSigDB	Fonofos CTD 00005884	0.00209	may increase cancer risk
DSigDB	TERBUFOS CTD 00000658	0.00209	increase cancer risk
DSigDB	3,4-dichloroisocoumarin BOSS	0.00311	Yes
DSigDB	Vandetanib CTD 00004046	0.00311	Yes
DSigDB	parathion CTD 00006472	0.00319	increase cancer risk
DSigDB	latamoxef HL60 UP	0.00528	Yes
DSigDB	arsenite CTD 00000779	0.0133	Yes
DSigDB	Decitabine CTD 00000750	0.0133	Yes
DSigDB	ionomycin BOSS	0.0133	Yes
DSigDB	Lenalidomide BOSS	0.0133	Yes
DSigDB	Levorphanol tartrate BOSS	0.0133	Yes
DSigDB	methyprylon BOSS	0.0133	No
DSigDB	alpha-GalNAc BOSS	0.0259	not clear
DSigDB	trichostatin A CTD 00000660	0.0302	Yes
